# Evolution is in the details: Regulatory differences in modern human and Neanderthal

**DOI:** 10.1101/2020.09.04.282749

**Authors:** Harlan R. Barker, Seppo Parkkila, Martti E.E. Tolvanen

## Abstract

Transcription factor proteins play a critical role in the regulation of eukaryote gene expression via sequence-specific binding to genomic locations known as transcription factor binding sites.

We studied sites of genomic variation between modern human and Neanderthal promoters. We detected significant differences in the binding affinities of 110 transcription factors to the promoters of 74 target genes. The transcription factors were enriched for terms related to vision, motor neurons, homeobox, and brain, whereas the target genes and their direct interactors were enriched in terms related to autism, brain, connective tissue, trachea, prostate, skull morphology, and vision. Secondary analysis of single-cell data revealed that a subset of the identified transcription factors (CUX1, CUX2, ESRRG, FOXP1, FOXP2, MEF2C, POU6F2, PRRX1 and RORA) co-occur as marker genes in L4 glutamatergic neurons. The majority of these genes have known roles in autism and/or schizophrenia and are associated with human accelerated regions (elevated divergence in humans vs. other primates). These results support the value of gene regulation studies for the evolution of human cognitive abilities and the neuropsychiatric disorders that accompany it.
