## Supplementary Table 1 for "Evolution is in the details: Regulatory differences in modern human and Neanderthal"

### Sheet: ALL_RESULTS.two-sided
source	label	value	odds	pval	gene count (value)	A	B	C	D	BH_pval
UniProt_tissue	tissue	Retina	inf	7.24011e-05	210	6	0	104	419	0.0154938
PanglaoDB	cell_type	Motor neurons	28.4078	9.52916e-05	14	7	1	103	418	0.0125785
UniProt_family	family	CUT homeobox	15.7736	0.00750242	7	4	1	106	418	0.0420136
HGNC	mainclass	CUT class homeoboxes and pseudogenes	15.7736	0.00750242	7	4	1	106	418	0.0543926
UniProt_keyword	keyword	Homeobox	12.9266	5.34696e-28	247	79	69	31	350	9.94535e-26
UniProt_family	family	Paired homeobox	12.8438	2.19708e-10	40	22	8	88	411	6.15181e-09
UniProt_family	family	POU transcription factor	11.5278	1.31453e-05	16	11	4	99	415	0.000184034
HGNC	mainclass	POU class homeoboxes and pseudogenes	11.5278	1.31453e-05	17	11	4	99	415	0.000190607
HGNC	mainclass	PRD class homeoboxes and pseudogenes	11.4805	1.69344e-11	58	26	11	84	408	9.82194e-10
UniProt_keyword	keyword	Vision	9.92857	0.00526956	123	5	2	105	417	0.0576551
UniProt_keyword	keyword	Sensory transduction	9.92857	0.00526956	614	5	2	105	417	0.0576551
UniProt_family	subfamily	Bicoid	9.42395	0.000979455	12	7	3	103	416	0.00783564
HGNC	mainclass	LIM class homeoboxes	8	0.00347768	12	6	3	104	416	0.0336175
UniProt_keyword	keyword	LIM domain	8	0.00347768	71	6	3	104	416	0.053904
UniProt_family	family	Distal-less homeobox	7.86792	0.0188955	7	4	2	106	417	0.0881789
UniProt_family	family	Antp homeobox	5.98558	0.00722501	26	6	4	104	415	0.0420136
HGNC	mainclass	NKL subclass homeoboxes and pseudogenes	5.65994	5.46283e-06	51	18	14	92	405	0.000158422
MSigDB	geneset	MEISSNER_BRAIN_HCP_WITH_H3K27ME3	5.26404	1.06348e-10	269	42	44	68	375	1.3722e-06
MSigDB	geneset	MIKKELSEN_MEF_HCP_WITH_H3K27ME3	4.93853	2.64206e-09	586	37	39	73	380	1.70452e-05
UniProt_keyword	keyword	Dwarfism	4.61625	0.00481887	197	8	7	102	412	0.0576551
HPA_tissue	organ	retina	3.91509	0.062401	111	4	4	106	415	0.0936015
MSigDB	geneset	BENPORATH_PRC2_TARGETS	3.30128	2.42701e-07	641	49	82	61	337	0.00104386
UniProt_keyword	keyword	Developmental protein	2.8878	1.67552e-06	985	60	123	50	296	0.000155824
MSigDB	geneset	BENPORATH_ES_WITH_H3K27ME3	2.81189	2.71259e-06	1101	58	119	52	300	0.00875013
MSigDB	geneset	BENPORATH_EED_TARGETS	2.74336	6.98958e-06	1018	57	118	53	301	0.0180373
MSigDB	geneset	BENPORATH_SUZ12_TARGETS	2.67568	9.65484e-06	1019	54	111	56	308	0.0207627
PanglaoDB	organ	Brain	2.25949	0.001802	1204	31	62	79	357	0.0450501
PanglaoDB	germ_layer	Ectoderm	2.13673	0.00274939	1433	33	70	77	349	0.0164963
HPA_tissue	organ	nasopharynx	0.608866	0.0280911	12671	56	264	54	155	0.0429965
HPA_tissue	tissue	trophoblastic cells	0.60402	0.022472	12562	53	254	57	165	0.0963085
HPA_tissue	tissue	respiratory epithelial cells	0.596022	0.0175188	11551	51	248	59	171	0.0772888
HPA_tissue	tissue	Purkinje cells	0.588251	0.0168459	12329	52	253	58	166	0.0765724
HPA_tissue	tissue	cells in granular layer	0.581132	0.0156531	12643	55	265	55	154	0.0733738
HPA_tissue	tissue	decidual cells	0.57996	0.0135823	10152	45	228	65	191	0.0657209
HPA_tissue	tissue	cells in molecular layer	0.576606	0.0123986	12343	52	255	58	164	0.0619929
HPA_tissue	organ	soft tissue 1	0.575188	0.0116257	12838	55	266	55	153	0.0181652
HPA_tissue	organ	soft tissue 2	0.575161	0.0111588	13081	57	273	53	146	0.0178066
PROGENy	pathway	Androgen	0.560656	0.0102393	9821	66	305	44	114	0.0477832
PROGENy	pathway	WNT	0.560656	0.0102393	9821	66	305	44	114	0.0477832
PROGENy	pathway	Estrogen	0.560656	0.0102393	9821	66	305	44	114	0.0477832
HPA_tissue	organ	esophagus	0.557219	0.00775187	13240	57	276	53	143	0.0129198
HPA_tissue	tissue	cholangiocytes	0.557219	0.00775187	13201	57	276	53	143	0.0400959
HPA_tissue	tissue	peripheral nerve	0.555932	0.00675754	12246	51	255	59	164	0.0375419
ComPPI	location	cytosol	0.555	0.00958015	12393	37	200	73	219	0.0574809
HPA_tissue	organ	bronchus	0.551852	0.00804962	12875	55	270	55	149	0.0131244
HPA_tissue	tissue	neuropil	0.551325	0.00752639	13266	57	277	53	142	0.0400959
HPA_tissue	tissue	pancreatic endocrine cells	0.546125	0.00583214	12715	55	271	55	148	0.033647
HPA_tissue	organ	vagina	0.545473	0.00552474	13188	57	278	53	141	0.00949744
HPA_tissue	tissue	cells in white pulp	0.545473	0.00552474	13181	57	278	53	141	0.0331484
HPA_tissue	tissue	myoepithelial cells	0.545473	0.00552474	13130	57	278	53	141	0.0331484
HPA_tissue	tissue	adipocytes	0.545473	0.00552474	13266	57	278	53	141	0.0331484
HPA_tissue	organ	parathyroid gland	0.54303	0.00557183	12748	56	275	54	144	0.00949744
HPA_tissue	organ	adipose tissue	0.54303	0.00557183	13142	56	275	54	144	0.00949744
HPA_tissue	organ	endometrium 1	0.539663	0.00530219	13275	57	279	53	140	0.00949744
HPA_tissue	organ	kidney	0.539663	0.00530219	13283	57	279	53	140	0.00949744
HPA_tissue	organ	ovary	0.539663	0.00530219	13273	57	279	53	140	0.00949744
HPA_tissue	organ	gallbladder	0.539663	0.00530219	13222	57	279	53	140	0.00949744
HPA_tissue	organ	rectum	0.539663	0.00530219	13222	57	279	53	140	0.00949744
HPA_tissue	organ	appendix	0.539663	0.00530219	13237	57	279	53	140	0.00949744
HPA_tissue	organ	fallopian tube	0.539663	0.00530219	13264	57	279	53	140	0.00949744
HPA_tissue	organ	breast	0.539663	0.00530219	13218	57	279	53	140	0.00949744
HPA_tissue	organ	colon	0.539663	0.00530219	13244	57	279	53	140	0.00949744
HPA_tissue	organ	cerebral cortex	0.539663	0.00530219	13283	57	279	53	140	0.00949744
HPA_tissue	organ	endometrium 2	0.539663	0.00530219	13256	57	279	53	140	0.00949744
HPA_tissue	organ	tonsil	0.539663	0.00530219	13267	57	279	53	140	0.00949744
HPA_tissue	tissue	macrophages	0.539663	0.00530219	13266	57	279	53	140	0.0331484
HPA_tissue	tissue	ovarian stroma cells	0.539663	0.00530219	13254	57	279	53	140	0.0331484
HPA_tissue	tissue	cells in glomeruli	0.539663	0.00530219	13271	57	279	53	140	0.0331484
HPA_tissue	tissue	fibroblasts	0.539663	0.00530219	13278	57	279	53	140	0.0331484
HPA_tissue	organ	oral mucosa	0.537305	0.00543347	13091	56	276	54	143	0.00949744
HPA_tissue	organ	salivary gland	0.533895	0.00517726	13265	57	280	53	139	0.00949744
HPA_tissue	organ	adrenal gland	0.533895	0.00517726	13270	57	280	53	139	0.00949744
HPA_tissue	organ	cerebellum	0.533895	0.00517726	13251	57	280	53	139	0.00949744
HPA_tissue	organ	lung	0.533895	0.00517726	13278	57	280	53	139	0.00949744
HPA_tissue	organ	testis	0.533895	0.00517726	13281	57	280	53	139	0.00949744
HPA_tissue	organ	duodenum	0.533895	0.00517726	13281	57	280	53	139	0.00949744
HPA_tissue	organ	placenta	0.533895	0.00517726	13281	57	280	53	139	0.00949744
HPA_tissue	organ	cervix	0.533895	0.00517726	13258	57	280	53	139	0.00949744
HPA_tissue	organ	skin 1	0.533895	0.00517726	13164	57	280	53	139	0.00949744
HPA_tissue	organ	thyroid gland	0.533895	0.00517726	13280	57	280	53	139	0.00949744
HPA_tissue	organ	hippocampus	0.533895	0.00517726	13282	57	280	53	139	0.00949744
HPA_tissue	organ	liver	0.533895	0.00517726	13284	57	280	53	139	0.00949744
HPA_tissue	organ	spleen	0.533895	0.00517726	13284	57	280	53	139	0.00949744
HPA_tissue	organ	caudate	0.533895	0.00517726	13265	57	280	53	139	0.00949744
HPA_tissue	organ	pancreas	0.533895	0.00517726	13269	57	280	53	139	0.00949744
HPA_tissue	organ	bone marrow	0.533895	0.00517726	13171	57	280	53	139	0.00949744
HPA_tissue	organ	smooth muscle	0.533895	0.00517726	13281	57	280	53	139	0.00949744
HPA_tissue	organ	heart muscle	0.533895	0.00517726	13282	57	280	53	139	0.00949744
HPA_tissue	organ	skeletal muscle	0.533895	0.00517726	13274	57	280	53	139	0.00949744
HPA_tissue	organ	small intestine	0.533895	0.00517726	13277	57	280	53	139	0.00949744
HPA_tissue	tissue	cardiomyocytes	0.533895	0.00517726	13282	57	280	53	139	0.0331484
HPA_tissue	tissue	Leydig cells	0.533895	0.00517726	13280	57	280	53	139	0.0331484
HPA_tissue	tissue	cells in endometrial stroma	0.533895	0.00517726	13283	57	280	53	139	0.0331484
HPA_tissue	tissue	melanocytes	0.533895	0.00517726	13151	57	280	53	139	0.0331484
HPA_tissue	tissue	germinal center cells	0.533895	0.00517726	13271	57	280	53	139	0.0331484
HPA_tissue	tissue	endothelial cells	0.533895	0.00517726	13284	57	280	53	139	0.0331484
HPA_tissue	tissue	squamous epithelial cells	0.533895	0.00517726	13284	57	280	53	139	0.0331484
HPA_tissue	tissue	glial cells	0.533895	0.00517726	13284	57	280	53	139	0.0331484
HPA_tissue	tissue	neuronal cells	0.533895	0.00517726	13284	57	280	53	139	0.0331484
HPA_tissue	tissue	hematopoietic cells	0.533895	0.00517726	13171	57	280	53	139	0.0331484
HPA_tissue	tissue	glandular cells	0.533895	0.00517726	13284	57	280	53	139	0.0331484
HPA_tissue	tissue	smooth muscle cells	0.533895	0.00517726	13281	57	280	53	139	0.0331484
HPA_tissue	tissue	cells in red pulp	0.533895	0.00517726	13281	57	280	53	139	0.0331484
HPA_tissue	tissue	exocrine glandular cells	0.533895	0.00517726	13269	57	280	53	139	0.0331484
HPA_tissue	tissue	myocytes	0.533895	0.00517726	13274	57	280	53	139	0.0331484
HPA_tissue	tissue	hepatocytes	0.533895	0.00517726	13281	57	280	53	139	0.0331484
HPA_tissue	tissue	non-germinal center cells	0.533895	0.00517726	13284	57	280	53	139	0.0331484
HPA_tissue	organ	stomach 1	0.520377	0.00273134	13246	56	279	54	140	0.00949744
HPA_tissue	organ	skin 2	0.520377	0.00273134	13098	56	279	54	140	0.00949744
HPA_tissue	organ	prostate	0.520377	0.00273134	13232	56	279	54	140	0.00949744
HPA_tissue	organ	stomach 2	0.514815	0.00259645	13244	56	280	54	139	0.00949744
HPA_tissue	organ	epididymis	0.507194	0.00189047	13199	55	278	55	141	0.00949744
HPA_tissue	organ	lymph node	0.501792	0.00180494	13202	55	279	55	140	0.00949744
HPA_subcellular	location	Nucleoplasm	0.492852	0.00125157	3087	43	237	67	182	0.0212767
HPA_tissue	organ	urinary bladder	0.48908	0.00124426	13194	54	278	56	141	0.00949744
HPA_tissue	tissue	urothelial cells	0.48908	0.00124426	13194	54	278	56	141	0.0331484
CPAD	regulator_type	protein	0.485301	0.0625775	854	9	65	101	354	0.0625775
HPA_tissue	organ	seminal vesicle	0.474453	0.000624772	13037	52	274	58	145	0.00949744
UniProt_keyword	keyword	Metal-binding	0.460829	0.00486896	3815	17	119	93	300	0.0576551
UniProt_keyword	keyword	3D-structure	0.447644	0.000496197	7422	30	191	80	228	0.0131847
UniProt_keyword	keyword	Zinc	0.434187	0.00303621	2408	16	118	94	301	0.0513396
UniProt_keyword	keyword	Phosphoprotein	0.429533	0.000160522	8238	38	231	72	188	0.00597142
UniProt_keyword	keyword	Isopeptide bond	0.407129	0.000889102	1770	18	136	92	283	0.0183748
UniProt_keyword	keyword	Repeat	0.400488	0.00435815	4945	11	91	99	328	0.0576551
Ramilowski_location	location	multiple	0.388782	0.000535118	5298	17	134	93	285	0.00882945
ComPPI	location	nucleus	0.359332	0.0283134	10663	101	406	9	13	0.0849401
HPA_subcellular	location	Cytosol	0.338588	0.00947603	2156	6	61	104	358	0.0805462
Ramilowski_location	location	cytoplasm	0.335597	5.88071e-05	7948	16	141	94	278	0.00194063
UniProt_keyword	keyword	Acetylation	0.330404	0.00135952	3416	9	89	101	330	0.025287
UniProt_keyword	keyword	Ubl conjugation	0.32549	1.07537e-05	2515	20	170	90	249	0.00066673
UniProt_keyword	keyword	Transcription regulation	0.310549	0.00064024	2352	92	395	18	24	0.0148856
CPAD	effect_on_cancer	Inhibiting	0.298287	0.0391038	409	3	36	107	383	0.0782076
UniProt_keyword	keyword	Transcription	0.283235	0.000343849	2417	92	397	18	22	0.0106593
UniProt_keyword	keyword	Zinc-finger	0.269897	7.20818e-05	1793	9	104	101	315	0.0033518
CytoSig	cytokine	P01579	0.24065	3.79313e-06	4876	10	123	100	296	3.79313e-06
CytoSig	cytokine	P05112	0.24065	3.79313e-06	4876	10	123	100	296	3.79313e-06
CytoSig	cytokine	P01374	0.24065	3.79313e-06	4876	10	123	100	296	3.79313e-06
CytoSig	cytokine	P35225	0.24065	3.79313e-06	4876	10	123	100	296	3.79313e-06
CytoSig	cytokine	P09919	0.24065	3.79313e-06	4876	10	123	100	296	3.79313e-06
CytoSig	cytokine	P15018	0.24065	3.79313e-06	4876	10	123	100	296	3.79313e-06
CytoSig	cytokine	P09038	0.24065	3.79313e-06	4876	10	123	100	296	3.79313e-06
CytoSig	cytokine	P60568	0.24065	3.79313e-06	4876	10	123	100	296	3.79313e-06
CytoSig	cytokine	P01584	0.24065	3.79313e-06	4876	10	123	100	296	3.79313e-06
CytoSig	cytokine	P01583	0.24065	3.79313e-06	4876	10	123	100	296	3.79313e-06
CytoSig	cytokine	P22301	0.24065	3.79313e-06	4876	10	123	100	296	3.79313e-06
CytoSig	cytokine	Q8IU54	0.24065	3.79313e-06	4876	10	123	100	296	3.79313e-06
CytoSig	cytokine	P22004	0.24065	3.79313e-06	4876	10	123	100	296	3.79313e-06
CytoSig	cytokine	P48061	0.24065	3.79313e-06	4876	10	123	100	296	3.79313e-06
CytoSig	cytokine	P14210	0.24065	3.79313e-06	4876	10	123	100	296	3.79313e-06
CytoSig	cytokine	P29965	0.24065	3.79313e-06	4876	10	123	100	296	3.79313e-06
CytoSig	cytokine	P56704	0.24065	3.79313e-06	4876	10	123	100	296	3.79313e-06
CytoSig	cytokine	P08700	0.24065	3.79313e-06	4876	10	123	100	296	3.79313e-06
CytoSig	cytokine	O95390	0.24065	3.79313e-06	4876	10	123	100	296	3.79313e-06
CytoSig	cytokine	Q16552	0.24065	3.79313e-06	4876	10	123	100	296	3.79313e-06
CytoSig	cytokine	P13725	0.24065	3.79313e-06	4876	10	123	100	296	3.79313e-06
CytoSig	cytokine	P15692	0.24065	3.79313e-06	4876	10	123	100	296	3.79313e-06
CytoSig	cytokine	Q9GZX6	0.24065	3.79313e-06	4876	10	123	100	296	3.79313e-06
CytoSig	cytokine	P40933	0.24065	3.79313e-06	4876	10	123	100	296	3.79313e-06
CytoSig	cytokine	P01137	0.24065	3.79313e-06	4876	10	123	100	296	3.79313e-06
CytoSig	cytokine	P50591	0.24065	3.79313e-06	4876	10	123	100	296	3.79313e-06
CytoSig	cytokine	P04141	0.24065	3.79313e-06	4876	10	123	100	296	3.79313e-06
CytoSig	cytokine	P12644	0.24065	3.79313e-06	4876	10	123	100	296	3.79313e-06
CytoSig	cytokine	P05231	0.24065	3.79313e-06	4876	10	123	100	296	3.79313e-06
CytoSig	cytokine	Q9HBE4	0.24065	3.79313e-06	4876	10	123	100	296	3.79313e-06
CytoSig	cytokine	Q8NEV9	0.24065	3.79313e-06	4876	10	123	100	296	3.79313e-06
CytoSig	cytokine	P23560	0.24065	3.79313e-06	4876	10	123	100	296	3.79313e-06
CytoSig	cytokine	P10600	0.24065	3.79313e-06	4876	10	123	100	296	3.79313e-06
CytoSig	cytokine	P01133	0.24065	3.79313e-06	4876	10	123	100	296	3.79313e-06
CytoSig	cytokine	P12643	0.24065	3.79313e-06	4876	10	123	100	296	3.79313e-06
CytoSig	cytokine	P01375	0.24065	3.79313e-06	4876	10	123	100	296	3.79313e-06
LOCATE	location	cytoplasm	0.179113	1.60504e-05	3606	5	88	105	331	0.000208655
HGNC	mainclass	Basic helix-loop-helix proteins	0.174509	0.000610709	110	3	58	107	361	0.00708423
HGNC	mainclass	Zinc fingers C2H2-type	0.0559789	1.18143e-05	736	1	59	109	360	0.000190607
UniProt_family	family	ETS	0	0.00747002	29	0	24	110	395	0.0420136
HGNC	mainclass	ETS transcription factor family	0	0.00747002	28	0	24	110	395	0.0543926
