## Supplementary Table 2 for "Evolution is in the details: Regulatory differences in modern human and Neanderthal"

### Sheet: SupplementaryTable2
Gene	Ensembl	Gene description	Bulk RNA tissue specific	Bulk RNA tissue cluster	Single cell RNA cell cluster	Single cell RNA cell specific	Subcellular main location	Count	Ratio %	brain	blood	mito	male	female
FARS2	ENSG00000145982	Phenylalanyl-tRNA synthetase 2, mitochondrial		non-specific - mitochondria	neurons & oligodendrocytes - neuronal signaling	astrocytes, early spermatids, excitatory neurons, inhibitory neurons, late spermatids, microglial cells, oligodendrocyte precursor cells, oligodendrocytes		143	97.22	True	False	True	True	False
TEX19	ENSG00000182459	Testis expressed 19	testis	testis - spermatid development	spermatocytes & spermatogonia - spermatogenesis	spermatocytes, spermatogonia		60	55.56	False	False	False	True	False
NARF	ENSG00000141562	Nuclear prelamin A recognition factor		testis - meiosis	erythroid cells - oxygen transport	erythroid cells, late spermatids	nucleoplasm	56	44.44	False	True	False	True	False
SLC6A11	ENSG00000132164	Solute carrier family 6 member 11	brain	brain - neuropeptide signaling	astrocytes - nervous system maintenance	astrocytes, excitatory neurons, inhibitory neurons, muller glia cells, oligodendrocyte precursor cells	nucleoplasm	54	50	True	False	False	False	False
LSM5	ENSG00000106355	LSM5 homolog, U6 small nuclear RNA and mRNA degradation associated		non-specific - cell cycle regulation	non-specific - cell cycle regulation			49	29.63	False	False	False	False	False
FAM172A	ENSG00000113391	Family with sequence similarity 172 member A		fibroblasts - hormone signaling	oligodendrocytes - myelin sheath organization	astrocytes, excitatory neurons, inhibitory neurons, microglial cells, oligodendrocyte precursor cells, oligodendrocytes	nucleoplasm	47	43.52	True	False	False	False	False
WNT7A	ENSG00000154764	Wnt family member 7A	brain, gallbladder, placenta	fibroblasts - hormone signaling	extravillous trophoblasts - unknown function	cytotrophoblasts, extravillous trophoblasts, pancreatic endocrine cells, syncytiotrophoblasts		43	39.81	True	False	False	False	True
EXO1	ENSG00000174371	Exonuclease 1	bone marrow, lymphoid tissue	bone marrow - differentiation	non-specific - cell cycle regulation	early spermatids, erythroid cells, extravillous trophoblasts, plasma cells, spermatocytes, spermatogonia	nucleoplasm	42	38.89	False	True	False	True	True
KRT8	ENSG00000170421	Keratin 8	intestine, stomach 1	non-specific - transport via er	pancreatic endocrine cells - mixed function	distal enterocytes, ductal cells, exocrine glandular cells, extravillous trophoblasts, pancreatic endocrine cells, paneth cells, proximal enterocytes, syncytiotrophoblasts	intermediate filaments	35	16.67	False	False	False	False	True
ZNF37A	ENSG00000075407	Zinc finger protein 37A		retina - visual perception	non-specific - transcription		vesicles	32	29.63	True	False	False	False	False
TIGD6	ENSG00000164296	Tigger transposable element derived 6		parathyroid gland - hormone signaling	spermatocytes & spermatogonia - spermatogenesis	spermatocytes	nucleoplasm	27	25	False	False	False	True	False
CSTF3	ENSG00000176102	Cleavage stimulation factor subunit 3		brain - transcription regulation	smooth muscle cells - unknown function		nucleoplasm	21	19.44	True	False	False	False	False
GDPGP1	ENSG00000183208	GDP-D-glucose phosphorylase 1		non-specific - mitochondria	pancreas - digestion		cytosol	18	16.67	False	False	True	False	False
HLA-DQB1	ENSG00000179344	Major histocompatibility complex, class II, DQ beta 1	lung, lymphoid tissue	b-cells - immune response	macrophages - immune response	b-cells, langerhans cells, macrophages, monocytes	rods & rings	16	13.89	False	True	False	False	False
LSM10	ENSG00000181817	LSM10, U7 small nuclear RNA associated		striated muscle - action potential transmission	b-cells - immune response		nucleoplasm	15	13.89	False	True	False	False	False
ZNF132	ENSG00000131849	Zinc finger protein 132		thyroid gland - neuronal signaling	cardiomyocytes - nuclear processes	cardiomyocytes, cone photoreceptor cells, early spermatids	vesicles	14	12.96	True	False	False	True	False
CCDC197	ENSG00000175699	Coiled-coil domain containing 197	testis	testis - spermatid development	-			13	12.04	False	False	False	True	False
AK4	ENSG00000162433	Adenylate kinase 4	kidney, liver	liver - oxidoreductase activity	proximal tubular cells - tubular reabsorption	hepatocytes, proximal tubular cells	mitochondria	13	12.04	False	False	True	False	False
DDX43	ENSG00000080007	DEAD-box helicase 43	placenta, testis	testis - spermatid development	spermatogonia & spermatocytes - spermatogenesis	spermatocytes, spermatogonia		11	8.33	False	False	False	True	False
AKAP13	ENSG00000170776	A-kinase anchoring protein 13		non-specific - translation	plasmacytoid dcs - unknown function		cytosol	9	8.33	False	True	False	False	False
ZC3H3	ENSG00000014164	Zinc finger CCCH-type containing 3		non-specific - mitochondria	granulosa cells - unknown function		nucleoplasm	9	8.33	False	False	True	False	True
ZCCHC9	ENSG00000131732	Zinc finger CCHC-type containing 9		liver - lipid metabolism	spermatocytes - spermatogenesis		nucleoplasm	9	8.33	False	False	False	True	False
MFAP3L	ENSG00000198948	Microfibril associated protein 3 like	brain, choroid plexus	epididymis - antimicrobial activity	spermatids - spermatogenesis	late spermatids	nucleoplasm	8	7.41	True	False	False	True	False
IFITM2	ENSG00000185201	Interferon induced transmembrane protein 2		macrophages - immune response	non-specific - transcription	adipocytes, nk-cells	cell junctions	8	7.41	False	True	False	False	False
GPA33	ENSG00000143167	Glycoprotein A33	intestine	intestine - mucin production	intestinal epithelial cells - unknown function	distal enterocytes, intestinal goblet cells, paneth cells, proximal enterocytes, undifferentiated cells		8	7.41	False	False	False	False	False
MMEL1	ENSG00000142606	Membrane metalloendopeptidase like 1	testis	testis - chromatin organization	early spermatids - spermatogenesis	early spermatids, late spermatids, paneth cells		8	7.41	False	False	False	True	False
PIGP	ENSG00000185808	Phosphatidylinositol glycan anchor biosynthesis class P		non-specific - transport via er	spermatocytes & spermatogonia - spermatogenesis	spermatocytes	vesicles	7	6.48	False	False	False	True	False
COA6	ENSG00000168275	Cytochrome c oxidase assembly factor 6		non-specific - mitochondria	non-specific - basic cellular processes		mitochondria	7	6.48	False	False	True	False	False
PCNX4	ENSG00000126773	Pecanex 4		ciliated cells - cilium assembly	non-specific - mitochondria	dendritic cells, endometrial ciliated cells	cytosol	7	6.48	False	True	True	False	True
PHGDH	ENSG00000092621	Phosphoglycerate dehydrogenase		liver - amino acid metabolism	fibroblasts - ecm organization	distal tubular cells, exocrine glandular cells	plasma membrane, cytosol	6	5.56	False	False	False	False	False
NPTXR	ENSG00000221890	Neuronal pentraxin receptor	brain	brain - ion transport	neurons & oligodendrocytes - synaptic function	cardiomyocytes, excitatory neurons, inhibitory neurons, oligodendrocyte precursor cells	plasma membrane, cytosol	6	5.56	True	False	False	False	False
IMMT	ENSG00000132305	Inner membrane mitochondrial protein	tongue	non-specific - mitochondria	non-specific - basic cellular processes	cardiomyocytes	mitochondria	6	5.56	False	False	True	False	False
CDC37L1	ENSG00000106993	Cell division cycle 37 like 1	skeletal muscle	non-specific - mitochondria & proteasome	non-specific - basic cellular processes		cytosol	5	4.63	False	False	True	False	False
SMC2	ENSG00000136824	Structural maintenance of chromosomes 2	lymphoid tissue	non-specific - cell cycle regulation	non-specific - cell cycle regulation	endometrial ciliated cells	nucleoplasm	5	2.78	False	False	False	False	True
AGR2	ENSG00000106541	Anterior gradient 2, protein disulphide isomerase family member	cervix, intestine, stomach 1	intestine - mucin production	mucus-secreting cells - mucin production	club cells, distal enterocytes, gastric mucus-secreting cells, intestinal goblet cells, paneth cells, undifferentiated cells, urothelial cells	endoplasmic reticulum	4	3.7	False	False	False	False	True
SLC8A3	ENSG00000100678	Solute carrier family 8 member A3	brain, retina, skeletal muscle, tongue	non-specific - microtubule organization	neurons & oligodendrocytes - synaptic function	bipolar cells, excitatory neurons, inhibitory neurons, oligodendrocyte precursor cells		4	3.7	True	False	False	False	False
AKT1S1	ENSG00000204673	AKT1 substrate 1		striated muscle - action potential transmission	intestinal epithelial cells - unknown function	syncytiotrophoblasts	cytosol	4	1.85	False	False	False	False	True
HNRNPUL1	ENSG00000105323	Heterogeneous nuclear ribonucleoprotein U like 1		bone marrow - differentiation	non-specific - transcription regulation		nucleoplasm	4	3.7	False	True	False	False	False
RNASEH2A	ENSG00000104889	Ribonuclease H2 subunit A		non-specific - cell cycle regulation	non-specific - cell cycle regulation	cytotrophoblasts, extravillous trophoblasts	nucleoplasm	3	2.78	False	False	False	False	True
PRR18	ENSG00000176381	Proline rich 18	brain	brain - myelination	oligodendrocytes - myelin sheath organization	oligodendrocytes		2	1.85	True	False	False	False	False
KCNQ3	ENSG00000184156	Potassium voltage-gated channel subfamily Q member 3	brain	brain - ion transport	neurons & oligodendrocytes - synaptic function	excitatory neurons, inhibitory neurons, microglial cells		2	1.85	True	False	False	False	False
ITGA1	ENSG00000213949	Integrin subunit alpha 1		macrophages - immune response	adipocytes & endothelial cells - angiogenesis	adipocytes, endothelial cells, hepatocytes, sertoli cells, smooth muscle cells		2	1.85	False	True	False	True	False
GRIN2A	ENSG00000183454	Glutamate ionotropic receptor NMDA type subunit 2A	brain	brain - ion transport	neurons & oligodendrocytes - synaptic function	excitatory neurons, inhibitory neurons		2	1.85	True	False	False	False	False
TACC3	ENSG00000013810	Transforming acidic coiled-coil containing protein 3	bone marrow, lymphoid tissue, testis	non-specific - cell cycle regulation	non-specific - cell cycle regulation	early spermatids, hofbauer cells, late spermatids, spermatocytes	mitotic spindle, centriolar satellite, cytosol	2	0.93	False	True	False	True	False
EIF2A	ENSG00000144895	Eukaryotic translation initiation factor 2A		immune cells - transcription & translation	non-specific - translation		mitochondria	2	1.85	False	True	True	False	False
MPHOSPH9	ENSG00000051825	M-phase phosphoprotein 9		bone marrow & brain - smell perception & nucleosome	photoreceptor cells - phototransduction	cone photoreceptor cells, excitatory neurons, inhibitory neurons	plasma membrane, cytosol	2	1.85	True	True	False	False	False
F7	ENSG00000057593	Coagulation factor VII	liver	liver - hemostasis	hepatocytes - metabolism	hepatocytes	mitochondria	2	1.85	False	False	True	False	False
ZNF211	ENSG00000121417	Zinc finger protein 211		pituitary gland - hormone signaling	erythroid cells - oxygen transport		mitochondria	2	1.85	False	True	True	False	False
KLHL24	ENSG00000114796	Kelch like family member 24		non-specific - mitochondria & proteasome	granulosa cells - unknown function	oligodendrocytes		2	1.85	True	False	True	False	True
DKKL1	ENSG00000104901	Dickkopf like acrosomal protein 1	testis	testis - spermatid development	spermatids - spermatogenesis	early spermatids, late spermatids	vesicles	2	1.85	False	False	False	True	False
STPG2	ENSG00000163116	Sperm tail PG-rich repeat containing 2	brain, testis	testis - unknown function	oligodendrocytes - myelin sheath organization	astrocytes, excitatory neurons, inhibitory neurons, microglial cells, oligodendrocyte precursor cells, oligodendrocytes	nucleoplasm	1	0.93	True	False	False	True	False
PLD3	ENSG00000105223	Phospholipase D family member 3	pituitary gland	pituitary gland - hormone signaling	macrophages - innate immune response	hofbauer cells	endoplasmic reticulum, cytosol	1	0.93	False	True	False	False	False
MZT1	ENSG00000204899	Mitotic spindle organizing protein 1		bone marrow & brain - smell perception & nucleosome	non-specific - cell cycle regulation	erythroid cells		1	0.93	True	True	False	False	False
EVI5	ENSG00000067208	Ecotropic viral integration site 5		liver - amino acid metabolism	smooth muscle cells - unknown function	oligodendrocytes	golgi apparatus	1	0.93	True	False	False	False	False
DGCR2	ENSG00000070413	DiGeorge syndrome critical region gene 2		skin - unknown function	intestinal epithelial cells - unknown function			1	0.93	False	False	False	False	False
GABRA5	ENSG00000186297	Gamma-aminobutyric acid type A receptor subunit alpha5	brain	brain - ion transport	neurons & oligodendrocytes - neuronal signaling	excitatory neurons, inhibitory neurons	plasma membrane	1	0.93	True	False	False	False	False
CYP4F12	ENSG00000186204	Cytochrome P450 family 4 subfamily F member 12	intestine, liver	intestine & liver - lipid metabolism	enterocytes - digestion	distal enterocytes, gastric mucus-secreting cells, paneth cells, proximal enterocytes		1	0.93	False	False	False	False	False
RNF215	ENSG00000099999	Ring finger protein 215		non-specific - unknown function	erythroid cells - oxygen transport	bipolar cells, cone photoreceptor cells, rod photoreceptor cells	microtubules	1	0.93	True	True	False	False	False
ADARB2	ENSG00000185736	Adenosine deaminase RNA specific B2 (inactive)	brain	brain - myelination	neurons & oligodendrocytes - synaptic function	inhibitory neurons, oligodendrocyte precursor cells		1	0.93	True	False	False	False	False
MYL12A	ENSG00000101608	Myosin light chain 12A	heart muscle, skeletal muscle, tongue	heart - cardiac muscle contraction	cardiomyocytes - muscle contraction	cardiomyocytes		1	0.93	False	False	False	False	False
RUVBL2	ENSG00000183207	RuvB like AAA ATPase 2		ciliated cells - cilium organization	spermatids - spermatogenesis	early spermatids, late spermatids, respiratory ciliated cells, spermatocytes	nucleoplasm, cytosol	1	0.93	False	False	False	True	False
TRIM2	ENSG00000109654	Tripartite motif containing 2	brain	brain - unknown function	oligodendrocytes - myelin sheath organization	oligodendrocytes	centrosome	1	0.93	True	False	False	False	False
CADPS	ENSG00000163618	Calcium dependent secretion activator	brain, retina	brain - synaptic function	neurons & oligodendrocytes - synaptic function	bipolar cells, cone photoreceptor cells, excitatory neurons, inhibitory neurons, oligodendrocyte precursor cells	vesicles	1	0.93	True	False	False	False	False
PCK1	ENSG00000124253	Phosphoenolpyruvate carboxykinase 1	kidney, liver	liver - oxidoreductase activity	proximal tubular cells - tubular reabsorption	distal enterocytes, distal tubular cells, hepatocytes, proximal enterocytes, proximal tubular cells		1	0.93	False	False	False	False	False
NGDN	ENSG00000129460	Neuroguidin		bone marrow - differentiation	non-specific - basic cellular processes		nucleoli, mitochondria	1	0.93	False	True	True	False	False
ABCA8	ENSG00000141338	ATP binding cassette subfamily A member 8		liver - amino acid metabolism	fibroblasts - ecm organization	fibroblasts, granulosa cells, leydig cells, microglial cells, oligodendrocytes, skeletal myocytes	nucleoplasm	1	0.93	True	False	False	False	True
POGZ	ENSG00000143442	Pogo transposable element derived with ZNF domain		brain - transcription regulation	oligodendrocytes - myelin sheath organization	oligodendrocytes	nucleoplasm	1	0.93	True	False	False	False	False
PDIA6	ENSG00000143870	Protein disulfide isomerase family A member 6		non-specific - transport via er	plasma cells - humoral immune response	extravillous trophoblasts, plasma cells	endoplasmic reticulum, cytosol	1	0.93	False	True	False	False	True
ACSL1	ENSG00000151726	Acyl-CoA synthetase long chain family member 1	adipose tissue, liver, skeletal muscle	non-specific - mitochondria & proteasome	hepatocytes - hemostasis	early spermatids, hepatocytes, late spermatids	vesicles	1	0.93	False	False	True	True	False
SUPV3L1	ENSG00000156502	Suv3 like RNA helicase		non-specific - mitochondria & proteasome	non-specific - transcription regulation		mitochondria	1	0.93	False	False	True	False	False
DCXR	ENSG00000169738	Dicarbonyl and L-xylulose reductase	liver	liver - oxidoreductase activity	proximal tubular cells - tubular reabsorption	distal tubular cells, hepatocytes, proximal tubular cells	nucleoli, microtubules	1	0.93	False	False	False	False	False
DPYSL5	ENSG00000157851	Dihydropyrimidinase like 5	brain	brain - myelination	oligodendrocytes - myelin sheath organization	cone photoreceptor cells, late spermatids, oligodendrocytes	nucleoplasm	1	0.93	True	False	False	True	False
OMA1	ENSG00000162600	OMA1 zinc metallopeptidase		non-specific - mitochondria	respiratory epithelial cells - mucosal defense	oligodendrocytes	nucleoplasm, mitochondria	1	0.93	True	False	True	False	False
NME1	ENSG00000239672	NME/NM23 nucleoside diphosphate kinase 1		brain - synaptic function	smooth muscle cells - unknown function		cytosol	1	0.93	True	False	False	False	False
