## Supplementary Table 3 for "Evolution is in the details: Regulatory differences in modern human and Neanderthal"

### Sheet: SupplementaryTable3
go_term	label	fold_enrichment	fdr
GO:0072740	cellular response to anisomycin	22.6751	0.010642
GO:1904693	midbrain morphogenesis	22.6751	0.0106473
GO:1905205	positive regulation of connective tissue replacement	22.6751	0.0106526
GO:0000432	positive regulation of transcription from RNA polymerase II promoter by glucose	22.6751	0.0106632
GO:1990737	response to manganese-induced endoplasmic reticulum stress	22.6751	0.0106685
GO:0002051	osteoblast fate commitment	22.6751	0.0106739
GO:0090170	regulation of Golgi inheritance	22.6751	0.00190709
GO:0060440	trachea formation	19.4358	9.90187e-05
GO:1904956	regulation of midbrain dopaminergic neuron differentiation	18.1401	0.00313063
GO:0032057	negative regulation of translational initiation in response to stress	18.1401	0.00313249
GO:0090244	Wnt signaling pathway involved in somitogenesis	18.1401	0.00313435
GO:1905821	positive regulation of chromosome condensation	18.1401	0.00313622
GO:0060737	prostate gland morphogenetic growth	17.0063	0.0166408
GO:0010748	negative regulation of long-chain fatty acid import across plasma membrane	17.0063	0.0166561
GO:0010998	regulation of translational initiation by eIF2 alpha phosphorylation	17.0063	0.0166637
GO:1900127	positive regulation of hyaluronan biosynthetic process	17.0063	0.0166714
GO:1990086	lens fiber cell apoptotic process	17.0063	0.016679
GO:0009794	regulation of mitotic cell cycle, embryonic	17.0063	0.0166867
GO:0090258	negative regulation of mitochondrial fission	17.0063	0.0166944
GO:1905913	negative regulation of calcium ion export across plasma membrane	17.0063	0.0167098
GO:0090425	acinar cell differentiation	17.0063	0.0167252
GO:2000611	positive regulation of thyroid hormone generation	17.0063	0.0167329
GO:0060298	positive regulation of sarcomere organization	17.0063	0.0167406
GO:0007296	vitellogenesis	17.0063	0.0167483
GO:0060364	frontal suture morphogenesis	17.0063	0.0167561
GO:0060414	aorta smooth muscle tissue morphogenesis	17.0063	0.0167638
GO:1902949	positive regulation of tau-protein kinase activity	16.1965	0.000878821
GO:0061029	eyelid development in camera-type eye	15.6982	2.28159e-06
GO:0032909	regulation of transforming growth factor beta2 production	15.1167	0.000245545
GO:0060527	prostate epithelial cord arborization involved in prostate glandular acinus morphogenesis	15.1167	0.00475788
GO:0061304	retinal blood vessel morphogenesis	15.1167	0.00476055
GO:1904798	positive regulation of core promoter binding	15.1167	0.00476589
GO:0048625	myoblast fate commitment	15.1167	0.00476857
GO:0006398	mRNA 3'-end processing by stem-loop binding and cleavage	15.1167	0.00477125
GO:0001714	endodermal cell fate specification	15.1167	0.00477393
GO:2000675	negative regulation of type B pancreatic cell apoptotic process	15.1167	0.00477662
GO:0010032	meiotic chromosome condensation	15.1167	0.00477931
GO:0071864	positive regulation of cell proliferation in bone marrow	15.1167	0.004782
GO:1902895	positive regulation of miRNA transcription	14.9559	7.69213e-21
GO:0003149	membranous septum morphogenesis	14.1719	0.00131819
GO:0043619	regulation of transcription from RNA polymerase II promoter in response to oxidative stress	14.1719	0.00131906
GO:1902894	negative regulation of miRNA transcription	14.037	1.27689e-08
GO:0072584	caveolin-mediated endocytosis	13.6051	0.0239361
GO:0014834	skeletal muscle satellite cell maintenance involved in skeletal muscle regeneration	13.6051	0.0239463
GO:0010641	positive regulation of platelet-derived growth factor receptor signaling pathway	13.6051	0.0239565
GO:0061419	positive regulation of transcription from RNA polymerase II promoter in response to hypoxia	13.6051	0.0239667
GO:1904340	positive regulation of dopaminergic neuron differentiation	13.6051	0.023977
GO:1905007	positive regulation of epithelial to mesenchymal transition involved in endocardial cushion formation	13.6051	0.0239872
GO:0048298	positive regulation of isotype switching to IgA isotypes	13.6051	0.0239974
GO:0035989	tendon development	13.6051	0.0240077
GO:0032077	positive regulation of deoxyribonuclease activity	13.6051	0.0240179
GO:1905563	negative regulation of vascular endothelial cell proliferation	13.6051	0.0240282
GO:0051343	positive regulation of cyclic-nucleotide phosphodiesterase activity	13.6051	0.0240385
GO:0009996	negative regulation of cell fate specification	13.6051	0.0240487
GO:1905784	regulation of anaphase-promoting complex-dependent catabolic process	13.6051	0.024059
GO:2000118	regulation of sodium-dependent phosphate transport	13.6051	0.0240693
GO:0033153	T cell receptor V(D)J recombination	13.6051	0.0240796
GO:1902262	apoptotic process involved in blood vessel morphogenesis	13.6051	0.02409
GO:0090650	cellular response to oxygen-glucose deprivation	13.6051	0.0241003
GO:0071504	cellular response to heparin	13.6051	0.0241106
GO:0021529	spinal cord oligodendrocyte cell differentiation	13.6051	0.024121
GO:0021780	glial cell fate specification	13.6051	0.024152
GO:0038063	collagen-activated tyrosine kinase receptor signaling pathway	13.2271	0.000100456
GO:0060534	trachea cartilage development	12.9572	0.00679317
GO:0021861	forebrain radial glial cell differentiation	12.9572	0.00679675
GO:0060745	mammary gland branching involved in pregnancy	12.9572	0.00680033
GO:0010742	macrophage derived foam cell differentiation	12.9572	0.00680752
GO:0036499	PERK-mediated unfolded protein response	12.9572	0.00681471
GO:2000138	positive regulation of cell proliferation involved in heart morphogenesis	12.9572	0.00681832
GO:0032808	lacrimal gland development	12.9572	0.00682553
GO:0007183	SMAD protein complex assembly	12.9572	0.00682915
GO:2000726	negative regulation of cardiac muscle cell differentiation	12.9572	0.00683277
GO:0045588	positive regulation of gamma-delta T cell differentiation	12.9572	0.00684002
GO:1903243	negative regulation of cardiac muscle hypertrophy in response to stress	12.9572	0.00685456
GO:0036289	peptidyl-serine autophosphorylation	12.5973	0.00190238
GO:2000074	regulation of type B pancreatic cell development	12.5973	0.00190357
GO:0032933	SREBP signaling pathway	12.5973	0.00190477
GO:0045725	positive regulation of glycogen biosynthetic process	12.0934	3.97815e-05
GO:0003310	pancreatic A cell differentiation	11.3376	0.00265632
GO:0006228	UTP biosynthetic process	11.3376	0.00266115
GO:0060433	bronchus development	11.3376	0.00266438
GO:2000773	negative regulation of cellular senescence	11.3376	3.10744e-07
GO:0010666	positive regulation of cardiac muscle cell apoptotic process	11.3376	0.000201899
GO:1903800	positive regulation of miRNA maturation	11.3376	0.000730323
GO:0090179	planar cell polarity pathway involved in neural tube closure	11.3376	0.000730831
GO:0021902	commitment of neuronal cell to specific neuron type in forebrain	11.3376	0.0328131
GO:0016321	female meiosis chromosome segregation	11.3376	0.0328262
GO:1904528	positive regulation of microtubule binding	11.3376	0.0328394
GO:0043456	regulation of pentose-phosphate shunt	11.3376	0.0328791
GO:0031584	activation of phospholipase D activity	11.3376	0.0328923
GO:2000051	negative regulation of non-canonical Wnt signaling pathway	11.3376	0.0329188
GO:1901525	negative regulation of mitophagy	11.3376	0.0329321
GO:1901621	negative regulation of smoothened signaling pathway involved in dorsal/ventral neural tube patterning	11.3376	0.0329454
GO:1901674	regulation of histone H3-K27 acetylation	11.3376	0.0329587
GO:0071393	cellular response to progesterone stimulus	11.3376	0.032972
GO:0014034	neural crest cell fate commitment	11.3376	0.0329853
GO:0051891	positive regulation of cardioblast differentiation	11.3376	0.0329986
GO:1902474	positive regulation of protein localization to synapse	11.3376	0.0330386
GO:0060572	morphogenesis of an epithelial bud	11.3376	0.00946153
GO:0090400	stress-induced premature senescence	11.3376	0.00948072
GO:0060022	hard palate development	11.3376	0.00948553
GO:0006975	DNA damage induced protein phosphorylation	11.3376	0.00949516
GO:0000083	regulation of transcription involved in G1/S transition of mitotic cell cycle	10.7977	5.82838e-06
GO:0043923	positive regulation by host of viral transcription	10.6706	7.63574e-05
GO:0048011	neurotrophin TRK receptor signaling pathway	10.4654	0.000994761
GO:0098789	pre-mRNA cleavage required for polyadenylation	10.4654	0.00099543
GO:1990253	cellular response to leucine starvation	10.4654	0.0009961
GO:0110011	regulation of basement membrane organization	10.3069	0.00358673
GO:0042492	gamma-delta T cell differentiation	10.0778	0.0126672
GO:0050847	progesterone receptor signaling pathway	10.0778	0.0126795
GO:0002071	glandular epithelial cell maturation	10.0778	0.0126857
GO:0060056	mammary gland involution	10.0778	0.012698
GO:0007406	negative regulation of neuroblast proliferation	10.0778	0.0127104
GO:0045792	negative regulation of cell size	10.0778	0.0127166
GO:0018107	peptidyl-threonine phosphorylation	10.0418	4.45102e-17
GO:0045821	positive regulation of glycolytic process	9.7179	3.85859e-05
GO:1900103	positive regulation of endoplasmic reticulum unfolded protein response	9.7179	0.00132765
GO:0071599	otic vesicle development	9.7179	0.00132938
GO:0072540	T-helper 17 cell lineage commitment	9.7179	0.0434935
GO:0019530	taurine metabolic process	9.7179	0.0435102
GO:0003253	cardiac neural crest cell migration involved in outflow tract morphogenesis	9.7179	0.0435437
GO:0003339	regulation of mesenchymal to epithelial transition involved in metanephros morphogenesis	9.7179	0.0435773
GO:1903626	positive regulation of DNA catabolic process	9.7179	0.0435941
GO:1900193	regulation of oocyte maturation	9.7179	0.0436445
GO:0035507	regulation of myosin-light-chain-phosphatase activity	9.7179	0.0436614
GO:0045064	T-helper 2 cell differentiation	9.7179	0.0437289
GO:0007077	mitotic nuclear membrane disassembly	9.7179	0.0437797
GO:0045578	negative regulation of B cell differentiation	9.7179	0.0438136
GO:0045650	negative regulation of macrophage differentiation	9.7179	0.0438476
GO:0060463	lung lobe morphogenesis	9.7179	0.0438817
GO:0060391	positive regulation of SMAD protein signal transduction	9.54741	0.000138848
GO:0034392	negative regulation of smooth muscle cell apoptotic process	9.07004	0.0164279
GO:0061140	lung secretory cell differentiation	9.07004	0.0164355
GO:0003418	growth plate cartilage chondrocyte differentiation	9.07004	0.0164431
GO:0061626	pharyngeal arch artery morphogenesis	9.07004	0.0164585
GO:0055015	ventricular cardiac muscle cell development	9.07004	0.0164661
GO:1904672	regulation of somatic stem cell population maintenance	9.07004	0.0164815
GO:0032060	bleb assembly	9.07004	0.0164892
GO:0070831	basement membrane assembly	9.07004	0.0165046
GO:0071374	cellular response to parathyroid hormone stimulus	9.07004	0.0165123
GO:0071394	cellular response to testosterone stimulus	9.07004	0.01652
GO:2000480	negative regulation of cAMP-dependent protein kinase activity	9.07004	0.0165277
GO:2001054	negative regulation of mesenchymal cell apoptotic process	9.07004	0.0165355
GO:0060397	growth hormone receptor signaling pathway via JAK-STAT	9.07004	0.0165432
GO:0043518	negative regulation of DNA damage response, signal transduction by p53 class mediator	9.07004	0.00174707
GO:0070365	hepatocyte differentiation	9.07004	0.00174818
GO:2000310	regulation of NMDA receptor activity	8.87287	6.62725e-05
GO:0045190	isotype switching	8.87287	6.6331e-05
GO:0046326	positive regulation of glucose import	8.8181	2.51712e-07
GO:2000463	positive regulation of excitatory postsynaptic potential	8.77746	2.49431e-06
GO:0045648	positive regulation of erythrocyte differentiation	8.77746	2.49721e-06
GO:0060670	branching involved in labyrinthine layer morphogenesis	8.7212	0.00609308
GO:0010659	cardiac muscle cell apoptotic process	8.7212	0.00609638
GO:0051450	myoblast proliferation	8.7212	0.00610628
GO:2001046	positive regulation of integrin-mediated signaling pathway	8.7212	0.00610959
GO:0043011	myeloid dendritic cell differentiation	8.63814	0.000234204
GO:1903799	negative regulation of miRNA maturation	8.50317	0.00225667
GO:0051000	positive regulation of nitric-oxide synthase activity	8.24549	0.000299405
GO:0032516	positive regulation of phosphoprotein phosphatase activity	8.24549	0.000299633
GO:0061052	negative regulation of cell growth involved in cardiac muscle cell development	8.24549	0.0204155
GO:0060900	embryonic camera-type eye formation	8.24549	0.0204424
GO:0086103	G protein-coupled receptor signaling pathway involved in heart process	8.24549	0.0204604
GO:0048103	somatic stem cell division	8.24549	0.0204693
GO:1900363	regulation of mRNA polyadenylation	8.24549	0.0204783
GO:1904753	negative regulation of vascular associated smooth muscle cell migration	8.24549	0.0204874
GO:0070262	peptidyl-serine dephosphorylation	8.24549	0.0205054
GO:0032000	positive regulation of fatty acid beta-oxidation	8.24549	0.0205144
GO:0048505	regulation of timing of cell differentiation	8.24549	0.0205235
GO:0048672	positive regulation of collateral sprouting	8.24549	0.0205325
GO:0009950	dorsal/ventral axis specification	8.24549	0.0205415
GO:0006183	GTP biosynthetic process	8.24549	0.0205506
GO:0051987	positive regulation of attachment of spindle microtubules to kinetochore	8.24549	0.0205778
GO:0060020	Bergmann glial cell differentiation	8.24549	0.0205869
GO:0060174	limb bud formation	8.24549	0.020596
GO:0060379	cardiac muscle cell myoblast differentiation	8.24549	0.0206051
GO:0045628	regulation of T-helper 2 cell differentiation	8.24549	0.0206143
GO:0060576	intestinal epithelial cell development	8.09825	0.0076727
GO:0034616	response to laminar fluid shear stress	8.09825	0.00768467
GO:0070102	interleukin-6-mediated signaling pathway	8.09825	0.00768867
GO:1902043	positive regulation of extrinsic apoptotic signaling pathway via death domain receptors	8.09825	0.00769267
GO:0051973	positive regulation of telomerase activity	8.00298	5.33224e-06
GO:0016202	regulation of striated muscle tissue development	8.00298	0.00286327
GO:0060716	labyrinthine layer blood vessel development	7.93629	0.00104055
GO:0010839	negative regulation of keratinocyte proliferation	7.88699	0.000379158
GO:0060045	positive regulation of cardiac muscle cell proliferation	7.88699	0.000379439
GO:0010613	positive regulation of cardiac muscle hypertrophy	7.84908	0.000139965
GO:0035994	response to muscle stretch	7.84908	0.000140197
GO:0035019	somatic stem cell population maintenance	7.69334	5.10164e-09
GO:0019886	antigen processing and presentation of exogenous peptide antigen via MHC class II	7.55837	6.36438e-05
GO:0030220	platelet formation	7.55837	0.00356436
GO:0038083	peptidyl-tyrosine autophosphorylation	7.55837	0.00357059
GO:0021819	layer formation in cerebral cortex	7.55837	0.0096031
GO:0043201	response to leucine	7.55837	0.0096128
GO:0038095	Fc-epsilon receptor signaling pathway	7.55837	0.000479104
GO:0010936	negative regulation of macrophage cytokine production	7.55837	0.0252889
GO:1904507	positive regulation of telomere maintenance in response to DNA damage	7.55837	0.0252996
GO:0043589	skin morphogenesis	7.55837	0.0253103
GO:0070417	cellular response to cold	7.55837	0.0253209
GO:0048668	collateral sprouting	7.55837	0.0253316
GO:0071481	cellular response to X-ray	7.55837	0.0253851
GO:0002320	lymphoid progenitor cell differentiation	7.55837	0.0254066
GO:0033689	negative regulation of osteoblast proliferation	7.55837	0.0254281
GO:0043525	positive regulation of neuron apoptotic process	7.42095	2.30736e-08
GO:0002052	positive regulation of neuroblast proliferation	7.28843	0.000217914
GO:0032331	negative regulation of chondrocyte differentiation	7.25604	0.000594806
GO:0045945	positive regulation of transcription by RNA polymerase III	7.16056	0.0044283
GO:2000641	regulation of early endosome to late endosome transport	7.16056	0.00443587
GO:0003180	aortic valve morphogenesis	7.08597	9.85763e-05
GO:0010763	positive regulation of fibroblast migration	7.08597	0.0118468
GO:0035729	cellular response to hepatocyte growth factor stimulus	7.08597	0.0118526
GO:0048266	behavioral response to pain	7.08597	0.0118584
GO:0021542	dentate gyrus development	7.08597	0.0118701
GO:0042789	mRNA transcription by RNA polymerase II	7.05448	2.16601e-06
GO:0010800	positive regulation of peptidyl-threonine phosphorylation	7.0371	0.000267718
GO:0032148	activation of protein kinase B activity	7.0371	0.000267924
GO:0043507	positive regulation of JUN kinase activity	7.01849	5.97154e-06
GO:1904385	cellular response to angiotensin	6.97696	0.00072692
GO:0007597	blood coagulation, intrinsic pathway	6.97696	0.0310109
GO:1904322	cellular response to forskolin	6.97696	0.0310362
GO:0035865	cellular response to potassium ion	6.97696	0.0310616
GO:0051280	negative regulation of release of sequestered calcium ion into cytosol	6.97696	0.031087
GO:0071305	cellular response to vitamin D	6.97696	0.0310997
GO:0038066	p38MAPK cascade	6.97696	0.0311125
GO:0051918	negative regulation of fibrinolysis	6.97696	0.0311252
GO:0051974	negative regulation of telomerase activity	6.97696	0.0311508
GO:1902337	regulation of apoptotic process involved in morphogenesis	6.97696	0.0311636
GO:0002357	defense response to tumor cell	6.97696	0.0312276
GO:0060394	negative regulation of pathway-restricted SMAD protein phosphorylation	6.97696	0.0312533
GO:0007173	epidermal growth factor receptor signaling pathway	6.94136	9.5952e-07
GO:1900273	positive regulation of long-term synaptic potentiation	6.90112	0.00199521
GO:0001502	cartilage condensation	6.80253	0.00536342
GO:2000810	regulation of bicellular tight junction assembly	6.80253	0.00537228
GO:0001569	branching involved in blood vessel morphogenesis	6.80253	0.000328258
GO:0043536	positive regulation of blood vessel endothelial cell migration	6.71855	5.3424e-07
GO:0032753	positive regulation of interleukin-4 production	6.71855	0.000892226
GO:0007435	salivary gland morphogenesis	6.71855	0.000892833
GO:1904355	positive regulation of telomere capping	6.66915	0.0143795
GO:1905269	positive regulation of chromatin organization	6.66915	0.0143863
GO:0048557	embryonic digestive tract morphogenesis	6.66915	0.0143932
GO:0071380	cellular response to prostaglandin E stimulus	6.66915	0.0144001
GO:0007076	mitotic chromosome condensation	6.66915	0.014407
GO:0071732	cellular response to nitric oxide	6.66915	0.0144208
GO:0003181	atrioventricular valve morphogenesis	6.61357	0.00243069
GO:0010894	negative regulation of steroid biosynthetic process	6.61357	0.00243516
GO:0002053	positive regulation of mesenchymal cell proliferation	6.61357	0.00243815
GO:0042307	positive regulation of protein import into nucleus	6.4786	2.97517e-05
GO:0036315	cellular response to sterol	6.4786	0.00647016
GO:0002223	stimulatory C-type lectin receptor signaling pathway	6.4786	0.00648752
GO:2000678	negative regulation of transcription regulatory region DNA binding	6.4786	0.006491
GO:1903204	negative regulation of oxidative stress-induced neuron death	6.4786	0.00649798
GO:0070168	negative regulation of biomineral tissue development	6.4786	0.00108218
GO:0045820	negative regulation of glycolytic process	6.4786	0.0372767
GO:0002903	negative regulation of B cell apoptotic process	6.4786	0.0372915
GO:0010867	positive regulation of triglyceride biosynthetic process	6.4786	0.0373062
GO:0030949	positive regulation of vascular endothelial growth factor receptor signaling pathway	6.4786	0.0373209
GO:1902033	regulation of hematopoietic stem cell proliferation	6.4786	0.03738
GO:0006978	DNA damage response, signal transduction by p53 class mediator resulting in transcription of p21 class mediator	6.4786	0.0374245
GO:0071230	cellular response to amino acid stimulus	6.43483	8.78717e-09
GO:1990090	cellular response to nerve growth factor stimulus	6.40818	1.3381e-05
GO:1904706	negative regulation of vascular associated smooth muscle cell proliferation	6.34903	0.00293238
GO:0045669	positive regulation of osteoblast differentiation	6.33569	6.78495e-08
GO:0006378	mRNA polyadenylation	6.29864	0.00021779
GO:0035067	negative regulation of histone acetylation	6.29864	0.0168722
GO:0043149	stress fiber assembly	6.29864	0.0168952
GO:1905564	positive regulation of vascular endothelial cell proliferation	6.29864	0.0169106
GO:0071404	cellular response to low-density lipoprotein particle stimulus	6.29864	0.0169183
GO:0072202	cell differentiation involved in metanephros development	6.29864	0.0169492
GO:0045618	positive regulation of keratinocyte differentiation	6.29864	0.0169646
GO:0070306	lens fiber cell differentiation	6.2552	0.00130565
GO:0071392	cellular response to estradiol stimulus	6.23566	9.72995e-05
GO:0046628	positive regulation of insulin receptor signaling pathway	6.18412	0.00768442
GO:0043371	negative regulation of CD4-positive, alpha-beta T cell differentiation	6.18412	0.0076884
GO:0048485	sympathetic nervous system development	6.18412	0.00769637
GO:0070301	cellular response to hydrogen peroxide	6.18412	2.27185e-07
GO:0008286	insulin receptor signaling pathway	6.11868	6.21269e-07
GO:0090103	cochlea morphogenesis	6.10484	0.00350967
GO:0097421	liver regeneration	6.0467	0.00156548
GO:0045736	negative regulation of cyclin-dependent protein serine/threonine kinase activity	6.0467	0.00156851
GO:0003214	cardiac left ventricle morphogenesis	6.0467	0.0440276
GO:1903909	regulation of receptor clustering	6.0467	0.0440611
GO:0031000	response to caffeine	6.0467	0.0440779
GO:2000052	positive regulation of non-canonical Wnt signaling pathway	6.0467	0.0441621
GO:1901533	negative regulation of hematopoietic progenitor cell differentiation	6.0467	0.0441789
GO:0048935	peripheral nervous system neuron development	6.0467	0.0442127
GO:0070885	negative regulation of calcineurin-NFAT signaling cascade	6.0467	0.0442296
GO:0033173	calcineurin-NFAT signaling cascade	6.0467	0.0442465
GO:0032736	positive regulation of interleukin-13 production	6.0467	0.0442635
GO:0001710	mesodermal cell fate commitment	6.0467	0.0442804
GO:0045600	positive regulation of fat cell differentiation	6.00224	3.30296e-07
GO:0032212	positive regulation of telomere maintenance via telomerase	6.00224	0.000696095
GO:0071276	cellular response to cadmium ion	5.96713	0.000310679
GO:0060997	dendritic spine morphogenesis	5.96713	0.0201237
GO:2000353	positive regulation of endothelial cell apoptotic process	5.96713	0.0201684
GO:0072079	nephron tubule formation	5.96713	0.0201774
GO:0001829	trophectodermal cell differentiation	5.96713	0.0201864
GO:0048701	embryonic cranial skeleton morphogenesis	5.91525	6.18122e-05
GO:0043968	histone H2A acetylation	5.91525	0.00921308
GO:0003091	renal water homeostasis	5.91525	0.0092272
GO:0048146	positive regulation of fibroblast proliferation	5.87873	1.2389e-05
GO:0032967	positive regulation of collagen biosynthetic process	5.87873	0.00416489
GO:0048873	homeostasis of number of cells within a tissue	5.85164	0.0018637
GO:0090263	positive regulation of canonical Wnt signaling pathway	5.83074	2.25469e-10
GO:0030279	negative regulation of ossification	5.81413	0.000368419
GO:0071364	cellular response to epidermal growth factor stimulus	5.80061	0.000166365
GO:0045429	positive regulation of nitric oxide biosynthetic process	5.80061	0.000166501
GO:0070498	interleukin-1-mediated signaling pathway	5.66878	0.0236207
GO:0032332	positive regulation of chondrocyte differentiation	5.66878	0.0236309
GO:1902004	positive regulation of amyloid-beta formation	5.66878	0.0236513
GO:1902236	negative regulation of endoplasmic reticulum stress-induced intrinsic apoptotic signaling pathway	5.66878	0.0236718
GO:0032793	positive regulation of CREB transcription factor activity	5.66878	0.0236821
GO:0032930	positive regulation of superoxide anion generation	5.66878	0.0237026
GO:0046627	negative regulation of insulin receptor signaling pathway	5.66878	0.000977902
GO:0060765	regulation of androgen receptor signaling pathway	5.66878	0.00487589
GO:0048679	regulation of axon regeneration	5.66878	0.00489223
GO:0035115	embryonic forelimb morphogenesis	5.66878	0.0022066
GO:0042771	intrinsic apoptotic signaling pathway in response to DNA damage by p53 class mediator	5.66878	0.00220797
GO:0030501	positive regulation of bone mineralization	5.5428	0.000230371
GO:0035066	positive regulation of histone acetylation	5.51557	0.00114897
GO:0043552	positive regulation of phosphatidylinositol 3-kinase activity	5.497	0.00258492
GO:0000086	G2/M transition of mitotic cell cycle	5.4733	2.39911e-05
GO:0010575	positive regulation of vascular endothelial growth factor production	5.4733	0.00572317
GO:0071480	cellular response to gamma radiation	5.4733	0.00573256
GO:0007405	neuroblast proliferation	5.44203	0.000121305
GO:0031065	positive regulation of histone deacetylation	5.44203	0.0127127
GO:0060038	cardiac muscle cell proliferation	5.44203	0.0127251
GO:0032922	circadian regulation of gene expression	5.42925	2.48422e-06
GO:1903672	positive regulation of sprouting angiogenesis	5.39884	0.0272433
GO:0010881	regulation of cardiac muscle contraction by regulation of the release of sequestered calcium ion	5.39884	0.0272546
GO:0048643	positive regulation of skeletal muscle tissue development	5.39884	0.0272774
GO:0002042	cell migration involved in sprouting angiogenesis	5.39884	0.0273115
GO:0038096	Fc-gamma receptor signaling pathway involved in phagocytosis	5.39884	0.0273343
GO:0007004	telomere maintenance via telomerase	5.39884	0.0273458
GO:0071300	cellular response to retinoic acid	5.33532	6.57946e-06
GO:0071333	cellular response to glucose stimulus	5.30068	1.50596e-06
GO:0010592	positive regulation of lamellipodium assembly	5.29086	0.00663059
GO:0001975	response to amphetamine	5.29086	0.00664473
GO:0030509	BMP signaling pathway	5.23272	1.78533e-07
GO:0031663	lipopolysaccharide-mediated signaling pathway	5.23272	0.00157282
GO:0002726	positive regulation of T cell cytokine production	5.23272	0.0146307
GO:0009651	response to salt stress	5.23272	0.0146515
GO:0050927	positive regulation of positive chemotaxis	5.23272	0.0146585
GO:0021697	cerebellar cortex formation	5.23272	0.0146724
GO:0010259	multicellular organism aging	5.23272	0.0146863
GO:0071398	cellular response to fatty acid	5.18288	0.00349656
GO:1900087	positive regulation of G1/S transition of mitotic cell cycle	5.15343	0.000820335
GO:0035855	megakaryocyte development	5.15343	0.0314783
GO:0099054	presynapse assembly	5.15343	0.031491
GO:0090189	regulation of branching involved in ureteric bud morphogenesis	5.15343	0.0315166
GO:0060325	face morphogenesis	5.12019	0.00769606
GO:0043029	T cell homeostasis	5.1019	0.00182947
GO:0048675	axon extension	5.09033	0.000427961
GO:0034446	substrate adhesion-dependent cell spreading	5.08235	9.95238e-05
GO:0030282	bone mineralization	5.08235	9.96083e-05
GO:0007616	long-term memory	5.03891	0.00405106
GO:1904707	positive regulation of vascular associated smooth muscle cell proliferation	5.03891	0.00405339
GO:1903539	protein localization to postsynaptic membrane	5.03891	0.0166764
GO:0032703	negative regulation of interleukin-2 production	5.03891	0.0166993
GO:0014065	phosphatidylinositol 3-kinase signaling	5.03891	0.000946822
GO:0070977	bone maturation	4.92937	0.0363187
GO:0003203	endocardial cushion morphogenesis	4.90273	0.00467969
GO:0035116	embryonic hindlimb morphogenesis	4.85895	0.0191092
GO:0010971	positive regulation of G2/M transition of mitotic cell cycle	4.85895	0.0191178
GO:0031954	positive regulation of protein autophosphorylation	4.85895	0.0191606
GO:0071549	cellular response to dexamethasone stimulus	4.85895	0.0191778
GO:0045841	negative regulation of mitotic metaphase/anaphase transition	4.80987	0.0101119
GO:0001935	endothelial cell proliferation	4.80987	0.0101474
GO:0046638	positive regulation of alpha-beta T cell differentiation	4.79666	0.000653303
GO:0007179	transforming growth factor beta receptor signaling pathway	4.72398	1.50922e-06
GO:0030073	insulin secretion	4.72398	0.0014394
GO:0022602	ovulation cycle process	4.72398	0.00144033
GO:0032008	positive regulation of TOR signaling	4.72398	0.00144126
GO:0050857	positive regulation of antigen receptor-mediated signaling pathway	4.72398	0.0416244
GO:0071425	hematopoietic stem cell proliferation	4.72398	0.0416407
GO:0045591	positive regulation of regulatory T cell differentiation	4.72398	0.0416896
GO:0060343	trabecula formation	4.72398	0.0417059
GO:0043153	entrainment of circadian clock by photoperiod	4.6914	0.0216895
GO:0031445	regulation of heterochromatin formation	4.6914	0.0217084
GO:0030866	cortical actin cytoskeleton organization	4.6513	0.00607596
GO:0045773	positive regulation of axon extension	4.6513	0.00607926
GO:0032873	negative regulation of stress-activated MAPK cascade	4.62757	0.00164499
GO:0035914	skeletal muscle cell differentiation	4.619	0.000852882
GO:0014068	positive regulation of phosphatidylinositol 3-kinase signaling	4.53502	3.67062e-05
GO:1904646	cellular response to amyloid-beta	4.53502	0.00681072
GO:0007044	cell-substrate junction assembly	4.53502	0.00681789
GO:0034644	cellular response to UV	4.53502	9.90198e-06
GO:1903078	positive regulation of protein localization to plasma membrane	4.53502	0.000503618
GO:0003300	cardiac muscle hypertrophy	4.53502	0.0244317
GO:0071353	cellular response to interleukin-4	4.53502	0.0244524
GO:1904893	negative regulation of receptor signaling pathway via STAT	4.53502	0.0468002
GO:0090023	positive regulation of neutrophil chemotaxis	4.53502	0.046818
GO:0030218	erythrocyte differentiation	4.53502	5.07147e-06
GO:0051897	positive regulation of protein kinase B signaling	4.49593	4.02596e-07
GO:0045197	establishment or maintenance of epithelial cell apical/basal polarity	4.4461	0.00214021
GO:0030195	negative regulation of blood coagulation	4.43643	0.00409369
GO:0007595	lactation	4.42441	0.00769303
GO:0031295	T cell costimulation	4.42441	0.00770496
GO:0014014	negative regulation of gliogenesis	4.42441	0.00771293
GO:0046676	negative regulation of insulin secretion	4.40905	0.014755
GO:0031069	hair follicle morphogenesis	4.38873	0.0275415
GO:0051402	neuron apoptotic process	4.34204	1.63759e-05
GO:0051496	positive regulation of stress fiber assembly	4.27832	0.00272281
GO:0051893	regulation of focal adhesion assembly	4.25158	0.000827591
GO:0008156	negative regulation of DNA replication	4.25158	0.0309677
GO:0031116	positive regulation of microtubule polymerization	4.25158	0.030993
GO:0016525	negative regulation of angiogenesis	4.2238	1.22827e-05
GO:0097120	receptor localization to synapse	4.21863	0.00983632
GO:0032735	positive regulation of interleukin-12 production	4.21863	0.00985119
GO:0046006	regulation of activated T cell proliferation	4.21863	0.00985616
GO:0045746	negative regulation of Notch signaling pathway	4.17699	0.0184726
GO:0006006	glucose metabolic process	4.17699	4.18856e-06
GO:0061098	positive regulation of protein tyrosine kinase activity	4.1571	0.00179557
GO:0046785	microtubule polymerization	4.06989	0.0204019
GO:0030513	positive regulation of BMP signaling pathway	4.06989	0.0204108
GO:1905168	positive regulation of double-strand break repair via homologous recombination	4.06989	0.0204198
GO:0051569	regulation of histone H3-K4 methylation	4.06989	0.0204287
GO:0045840	positive regulation of mitotic nuclear division	4.03113	0.0123463
GO:0070227	lymphocyte apoptotic process	4.00149	0.0386924
GO:0006298	mismatch repair	4.00149	0.038738
GO:0014044	Schwann cell development	4.00149	0.0387686
GO:0007095	mitotic G2 DNA damage checkpoint signaling	4.00149	0.0387838
GO:0055010	ventricular cardiac muscle tissue morphogenesis	3.9435	0.0137117
GO:0001658	branching involved in ureteric bud morphogenesis	3.9435	0.0137183
GO:2000134	negative regulation of G1/S transition of mitotic cell cycle	3.93035	0.000854014
GO:0001954	positive regulation of cell-matrix adhesion	3.9095	0.00475273
GO:0043537	negative regulation of blood vessel endothelial cell migration	3.88716	0.0432312
GO:0042475	odontogenesis of dentin-containing tooth	3.82472	0.000619756
GO:1903749	positive regulation of establishment of protein localization to mitochondrion	3.77919	0.0473865
GO:0001953	negative regulation of cell-matrix adhesion	3.77919	0.0474583
GO:2001240	negative regulation of extrinsic apoptotic signaling pathway in absence of ligand	3.77919	0.0474762
GO:2000144	positive regulation of DNA-templated transcription initiation	3.77919	0.00345638
GO:0002090	regulation of receptor internalization	3.71723	0.00646807
GO:0033138	positive regulation of peptidyl-serine phosphorylation	3.71047	9.84884e-05
GO:0071356	cellular response to tumor necrosis factor	3.69426	3.07004e-07
GO:0045687	positive regulation of glial cell differentiation	3.6913	0.0310436
GO:0051591	response to cAMP	3.65728	0.000544916
GO:0048260	positive regulation of receptor-mediated endocytosis	3.64421	0.0120862
GO:0008584	male gonad development	3.62172	9.99041e-06
GO:0090307	mitotic spindle assembly	3.55688	0.0220479
GO:0007266	Rho protein signal transduction	3.54299	0.0085725
GO:0045663	positive regulation of myoblast differentiation	3.52724	0.0371959
GO:0030514	negative regulation of BMP signaling pathway	3.51855	0.0145575
GO:0031638	zymogen activation	3.51855	0.0145783
GO:0043154	negative regulation of cysteine-type endopeptidase activity involved in apoptotic process	3.48848	0.0035934
GO:0007259	receptor signaling pathway via JAK-STAT	3.48848	0.0239447
GO:0031623	receptor internalization	3.46425	0.00609434
GO:0051781	positive regulation of cell division	3.41346	0.00164252
GO:1901224	positive regulation of NIK/NF-kappaB signaling	3.38434	0.0112418
GO:0034332	adherens junction organization	3.37714	0.0442353
GO:0008542	visual learning	3.37714	0.0442523
GO:0120163	negative regulation of cold-induced thermogenesis	3.37714	0.0442863
GO:0021762	substantia nigra development	3.37714	0.0443203
GO:0034605	cellular response to heat	3.35928	0.0285903
GO:0001541	ovarian follicle development	3.35928	0.0286021
GO:0098586	cellular response to virus	3.34973	0.00306364
GO:0050728	negative regulation of inflammatory response	3.348	4.75986e-05
GO:0034502	protein localization to chromosome	3.32568	0.00786408
GO:0070613	regulation of protein processing	3.28625	0.0133469
GO:0042531	positive regulation of tyrosine phosphorylation of STAT protein	3.18869	0.0239033
GO:1990830	cellular response to leukemia inhibitory factor	3.16964	0.00468357
GO:0070373	negative regulation of ERK1 and ERK2 cascade	3.14932	0.016808
GO:0030512	negative regulation of transforming growth factor beta receptor signaling pathway	3.13592	0.00502104
GO:0032648	regulation of interferon-beta production	3.1276	0.0397504
GO:0032436	positive regulation of proteasomal ubiquitin-dependent protein catabolic process	3.10291	0.00542858
GO:0008543	fibroblast growth factor receptor signaling pathway	3.07459	0.0431737
GO:0006165	nucleoside diphosphate phosphorylation	3.07459	0.0431906
GO:0071277	cellular response to calcium ion	3.05732	0.00906502
GO:0007411	axon guidance	2.99118	5.80273e-06
GO:0006606	protein import into nucleus	2.95762	0.00359321
GO:2001259	positive regulation of cation channel activity	2.83439	0.0300601
GO:0042058	regulation of epidermal growth factor receptor signaling pathway	2.83439	0.0431815
GO:0042098	T cell proliferation	2.83439	0.0431983
GO:0050821	protein stabilization	2.80839	7.56361e-05
GO:0071870	cellular response to catecholamine stimulus	2.80517	0.0160794
GO:0007098	centrosome cycle	2.7714	0.0241158
GO:0002526	acute inflammatory response	2.76526	0.0340655
GO:0099175	regulation of postsynapse organization	2.74095	0.0254245
GO:0010977	negative regulation of neuron projection development	2.73388	0.00351705
GO:0045446	endothelial cell differentiation	2.73194	0.036487
GO:0006919	activation of cysteine-type endopeptidase activity involved in apoptotic process	2.73194	0.0365015
GO:0042102	positive regulation of T cell proliferation	2.72941	0.0137303
GO:0046928	regulation of neurotransmitter secretion	2.65347	0.0311116
GO:1903305	regulation of regulated secretory pathway	2.58709	0.00581933
GO:0032755	positive regulation of interleukin-6 production	2.54517	0.0392828
GO:0071346	cellular response to interferon-gamma	2.543	0.0293023
GO:0008360	regulation of cell shape	2.48695	0.0122487
GO:0046887	positive regulation of hormone secretion	2.48009	0.0195267
GO:0071466	cellular response to xenobiotic stimulus	2.47815	0.00479832
GO:0006338	chromatin remodeling	2.38685	0.000158404
GO:0043123	positive regulation of I-kappaB kinase/NF-kappaB signaling	2.38685	0.00612404
GO:0001959	regulation of cytokine-mediated signaling pathway	2.23768	0.0349934
GO:0031396	regulation of protein ubiquitination	2.1493	0.0175299
GO:0007268	chemical synaptic transmission	1.86221	0.00929454
GO:0050911	detection of chemical stimulus involved in sensory perception of smell	0	1.43304e-07
GO:0006486	protein glycosylation	0	0.00135477
GO:1902600	proton transmembrane transport	0	0.0301164
